# An improved CRISPR-base editor tool to target virulence factors in the ruminant pathogen *Mycoplasma bovis*

**DOI:** 10.64898/2026.05.29.712936

**Authors:** Patrick Hogan, Marc Duclusaud, Thomas Ipoutcha, Carole Lartigue, Geraldine Gourgues, Alain Blanchard, Eric Baranowski, Laure Béven, Yonathan Arfi, Pascal Sirand-Pugnet, Fabien Rideau

**Author notes:** Corresponding author: Pascal Sirand-Pugnet.

## Abstract

*Mycoplasma bovis* is a minimal bacterium infecting cattle, which causes a wide variety of symptoms and is impacting dairy and beef producers worldwide. Part of the difficulty in research surrounding *M. bovis*, and other mycoplasmas, is the lack of efficient genome editing tools. As a proof of concept, we previously presented a transposon-based CRISPR-Base Editor system to introduce targeted mutations in *M. bovis*. In this work, the existing tool has been greatly improved: multi-loci targeting through addition of a second guide RNA; increased number of targetable loci by using an engineered Cas9 with AT-rich PAM specificity, and elimination of the CRISPR-Base Editor from the generated mutants through either transposon excision or use of a curable plasmid. We also propose a dedicated bioinformatic tool to identify target sequences in genes of a given genome. This software was applied to demonstrate the potential of our improved tools in *M. bovis* and other mycoplasmas of veterinary and human interest that currently lack genome editing methods.
