## Supplementary material for "An improved CRISPR-base editor tool to target virulence factors in the ruminant pathogen *Mycoplasma bovis*": Table S1

### Sheet: Feuil1
Table S1. List of oligonucleotides used in this work.
Name	Sequence (5'-3')	Template used	Purposes
Target2_Multi_ISMbov1_R_PH_JV	ATATACGGTAAAAGTTTTGATT	No template	Addition of target in BE plasmid
Target2 _Multi_ISMbov1_F_PH_JV	TCAAAACTTTTACCGTATATGT	No template	Addition of target in BE plasmid
Target1_Multi_ISMbov1_R_PH_JV	CACAATTTACATTTCTTTTGTT	No template	Addition of target in BE plasmid
Target1 _Multi_ISMbov1_F_PH_JV	CAAAAGAAATGTAAATTGTGGT	No template	Addition of target in BE plasmid
ISMbov1-F-PH-JV	CGAATTGAGATGAAATATTGACC	M bovis genome	Screening ISMbov1 genes
ISMbov1-R-PH-JV	TTGCATTTCTTCTAGAGAGC	M bovis genome	Screening ISMbov1 genes
ISMbov1-seqR-PH-JV	CAGTGTCCATTTCATAATCATTG	M bovis genome	sequencing target PCR
TargetNGA-MIP0373/001740-PH-F	GAACAAATCAAAAAGTTCAAGT	No template	Addition of target in BE plasmid
TargetNGA-MIP0373/001740-PH-R	TTGAACTTTTTGATTTGTTCTT	No template	Addition of target in BE plasmid
F: MBOV-MIP2-F-PH	CAGCAAGCATCCTAAGTCCT	M bovis genome	Screening MBOVPG45_0376 gene
R: MBOV-MIP2-R-PH	TATATCACCGCCACCTCATC	M bovis genome	Screening MBOVPG45_0376 gene
Spacer-MIP0376/001755-F-PH :	CCTGCTTCAGTGGTTGTTGC	M bovis genome	sequencing target PCR
TargetNGA-MIP0376/001755-PH-F	TACAATTTGGTTCTTCAGGCGT	No template	Addition of target in BE plasmid
TargetNGA-MIP0376/001755-PH-R	GCCTGAAGAACCAAATTGTATT	No template	Addition of target in BE plasmid
Spacer-MIP0373/00140-F-PH	GTAGGGGCTGATCATAACGG	M bovis genome	Screening MBOVPG45_0373 gene
MBOV-MIP1-R-PH	TTTGGCACTTCAGGAGCATC	M bovis genome	Screening MBOVPG45_0373 gene
MBOV-MIP1-F-PH	GGTGATCCACTTGCAGCTAT	M bovis genome	sequencing target PCR
Target2 _Mbov_0215_F	AACCAAAAATATGACTTAGTGT	No template	Addition of target in BE plasmid
Target2 _Mbov_0215_R	ACTAAGTCATATTTTTGGTTTT	No template	Addition of target in BE plasmid
Mbov_0215_F	GAATCTATACATCTGCAGGGT	M bovis genome	Screening MBOVPG45_0215 gene
Mbov_0215_R	GATTGTGCGCCTCATTTAGC	M bovis genome	Screening MBOVPG45_0215 gene
Seq_Mbov_0215	GGTGGCCTAGAGTAGTGTTT	M bovis genome	sequencing target PCR
Target_Mbov_0690PG45_R	ATAGCTACTGCTTGGTATTTTT	No template	Addition of target in BE plasmid
Target_Mbov_0690PG45_F	AAATACCAAGCAGTAGCTATGT	No template	Addition of target in BE plasmid
MBOVPG45_0690_R	AGGACGGTTAACGCCTAAGT	M bovis genome	Screening MBOVPG45_0690 gene
MBOVPG45_0690_F	TGCGTGAGTTAAGACCAGAA	M bovis genome	Screening MBOVPG45_0690 gene
Seq_target_MBOVPG45_0690_R	GTATCAGGTGTTGTAATACCC	M bovis genome	sequencing target PCR
A2-pFRIT-SpyCas9QC-VQR-R-PH	GTATGCAACAGTCGGCGAAACAAAACCACCATATTTTTTTGGATCTCAATC	pTi4.0_spCas9_pmcDA1/ pOriCMaga_spCas9_pmcDA1	Generation of spCas9 _pmcDA1 VQR variant
A1-pFRIT-SpyCas9QC-VQR-F-PH	CAACTATCGATAGAAAGCAATATAGATCAACAAAGGAAGTTTTAGACGCG	pTi4.0_spCas9_pmcDA1/ pOriCMaga_spCas9_pmcDA1	Generation of spCas9 _pmcDA1 VQR variant
B1-pFRIT-SpyoCas9QC-VQR-F-PH	CCAAAAAAATATGGTGGTTTTGTTTCGCCGACTGTTGCATACTCTGTATTAGTG	pTi4.0_spCas9_pmcDA1/ pOriCMaga_spCas9_pmcDA1	Generation of spCas9 _pmcDA1 VQR variant
B2-pFRIT-SpyoCas9QC-VQR-R-PH	CTTCCTTTGTTGATCTATATTGCTTTCTATCGATAGTTGTATC	pTi4.0_spCas9_pmcDA1/ pOriCMaga_spCas9_pmcDA1	Generation of spCas9 _pmcDA1 VQR variant
pFrHog[pMaga_colE1]_F	GAAATTTATAAAAGGACTTATAAAGATTAATAGGATCTAGGTGAAGATCCTTTTTGATAATC	pOriCMaga_GentaR	Generation of replicative plasmid backbone
pFrHog[pMaga_colE1]_R	CGAATTCGACGGCCGATGAATCCTCTAGAGCGGATTCTCCTGCAGGAATTCGATTTT	pOriCMaga_GentaR	Generation of replicative plasmid backbone
pFrHog_[SpyoCas_genta]_F	CAAAAATCGAATTCCTGCAGGAGAATCCGCTCTAGAGGATTCATCGGCCGTCGAATTCG	pTi4.0_spCas9_pmcDA1	Generation of replicative plasmid backbone
pFrHog_[SpyoCas_genta]_R	GATTATCAAAAAGGATCTTCACCTAGATCCTATTAATCTTTATAAGTCCTTTTATAAATTTC	pTi4.0_spCas9_pmcDA1	Generation of replicative plasmid backbone
SeqDeamPyo_6F	AAATGGTAGAGATATGTATGTTG	CRISPR-BE plasmids	Construction verification
SeqDeamPyo_7F	TATGGTGGTTTTGATTCGCC	CRISPR-BE plasmids	Construction verification
Seq-end-SpyoCas9-VQR-R-PH	CGTCTCCACCCAATTGTGAT	CRISPR-BE plasmids	Construction verification
pFRIT-[secondgRNA]-F	AAACTGGCAGATGCACGGTGATCTGAACTGCAGGTCGAT	pFRIT4.0	Generation of dgRNA spCas9 _pmcDA1
pFRIT-[secondgRNA]-R	TGTAGATGGGCGCATCGTAGTATTACGGACCGACCTTTAA	pFRIT4.0	Generation of dgRNA spCas9 _pmcDA1
secondgRNA-[pFRIT]-F	TTAAAGGTCGGTCCGTAATACTACGATGCGCCCATCTACA	pFRIT4.0	Generation of dgRNA spCas9 _pmcDA1
secondgRNA-[pFRIT]-R	ATCGACCTGCAGTTCAGATCACCGTGCATCTGCCAGTTT	pFRIT4.0	Generation of dgRNA spCas9 _pmcDA1
Seq-End-TetR-F-FR	TTGATCACCAAGGTGCAGAG	M bovis genome	Resolution screening
Seq-begin-SpyoCas9-R-FR	GTAGCTTCTGCTGTTTCTCC	M bovis genome	Resolution screening
Seq-BeginTetM-R	AATTCTGTAATCGCTCCACTG	M bovis genome	Curage screening
MT85-AfterTetM	CGCGTTGGCCGATTCATTAA	M bovis genome	Curage screening
pGenta-F	GTCCTGCTGCAGGAATTCGAACTGAAAGCTGGCTACAGGAAG	M bovis genome	Curage screening
pGenta-R	GTACGGTCAGTAAATTGGACATTTATTTATCACCTTTTTCATAATC	M bovis genome	Curage screening
Seq-End-TetR-F-FR	TTGATCACCAAGGTGCAGAG	CRISPR-BE plasmid	gRNA integrity verification
Seq-begin-SpyoCas9-R-FR	GTAGCTTCTGCTGTTTCTCC	CRISPR-BE plasmid	gRNA integrity verification
Seq-PrePGenta-R-FR	TAACAACCCGTCGGATTCTC	CRISPR-BE plasmid	gRNA integrity verification
pOriMaga-[pCJ15]-F -PH	CAAAAATCGAATTCCTGCAGGGATCCCCGGGTACCGAGCT	PCJ15 plasmid	construction of pRES
pOriMaga-[pCJ15]-R -PH	GCTTATCGATACCGTCGACCCTAGAGTCGACCTGCAGTTC	PCJ15 plasmid	construction of pRES
pCJ15-[pOriMaga]-F-PH	GAACTGCAGGTCGACTCTAGGGTCGACGGTATCGATAAGC	p20-1minio/t plasmid	construction of pRES
pCJ15-[pOriMaga]-R -PH	AGCTCGGTACCCGGGGATCCCTGCAGGAATTCGATTTTTG	p20-1minio/t plasmid	construction of pRES
Seq-p438Tc-2	TAGTCGGATAGATAAAGTACG	pRES	verification pRES
Seq-pBSKto1kbdown-R	TCTTCGCTATTACGCCAGCT	pRES	verification pRES
