## Supplementary material for "An improved CRISPR-base editor tool to target virulence factors in the ruminant pathogen *Mycoplasma bovis*": Table S2

### Sheet: Feuil1
Table S2. list of plasmids used in this work.
Name	From
pFRIT4.0*	Ipoutcha et al., 2022
PCJ15	Janis et al., 2008
p20-1miniO/T	Baranowski et al., 2010
pFRIT-VQR	this study
pFrHog	this study
pFrHog-VQR	this study
pRes	this study
pFRIT4.0* named in this work is originally published under the name pMT85_SpdCas9_pmcDA1
